# Huntington’s Disease Produces Multiplexed Transcriptional Vulnerabilities of Striatal D1-D2 and Striosome-Matrix Neurons

**DOI:** 10.1101/2022.04.25.489455

**Authors:** Ayano Matsushima, Sergio Sebastian Pineda, Jill R. Crittenden, Hyeseung Lee, Kyriakitsa Galani, Julio Mantero, Manolis Kellis, Myriam Heiman, Ann M. Graybiel

**Author notes:** Correspondence (AMG), (MH), (MK). These authors contributed equally to this work (Ayano Matsushima, Sergio Sebastian Pineda).

## Abstract

Striatal cell-type-specific vulnerability in Huntington’s disease (HD) preferentially affects dopamine D2R-expressing projection neurons (SPNs), compatible with manifest motor symptomatology in HD. Transcriptional studies of striatal striosome-matrix compartmentalization in HD are, however, limited, despite pathologic evidence for striosome vulnerability aligning with early mood symptomatology. We used single-nucleus RNA-sequencing on striatal samples from two murine models, and rare Grade 1 HD patient tissues, to examine striosome and matrix sub-clusters within parent D1 and D2 SPN clusters. In human HD, striosomal SPNs were the most depleted SPN population. Surprisingly, for both mouse models, transcriptomic distinctiveness was diminished more for striosome-matrix SPNs than for D1-D2 SPNs. Compartmental markers were dysregulated so as to cancel endogenous identities as striosomal or matrix SPNs, but markers for D1-D2 exhibited less identity obscuring. The canonical striosome-matrix as well as D1-D2 organizations of the striatum thus are both strongly, but differentially, compromised in HD and are targets for therapeutics.
