## Supplementary material for "Huntington’s Disease Produces Multiplexed Transcriptional Vulnerabilities of Striatal D1-D2 and Striosome-Matrix Neurons": Suuplemental Table 1

### Sheet: Samples
Human Samples										Mouse Samples
Sample ID	Date	Tissue ID	Region	Condition	Grade	Sex	Age	PMI		Sample ID	Date	Region	Genotype	Sex	Age
190726_HD_snRNA-H4	2019-07-26	4308	Caudate	Control	NA	M	70	11.8		190807_zQ175_snRNA-B4	2019-08-07	Striatum	zQ175-	M	6mo
190726_HD_snRNA-H5	2019-07-26	4308	Putamen	Control	NA	M	70	11.8		190807_zQ175_snRNA-B5	2019-08-07	Striatum	zQ175-	M	6mo
190726_HD_snRNA-H6	2019-07-26	4494	Caudate	Control	NA	M	67	12.3		190807_zQ175_snRNA-B6	2019-08-07	Striatum	zQ175-	M	6mo
190726_HD_snRNA-H7	2019-07-26	4494	Putamen	Control	NA	M	67	12.3		190807_zQ175_snRNA-B7	2019-08-07	Striatum	zQ175-	M	6mo
190730_HD_snRNA-A10	2019-07-30	A39R	Caudate	Control	NA	F	32	8		190807_zQ175_snRNA-B8	2019-08-07	Striatum	zQ175+	M	6mo
190730_HD_snRNA-A11	2019-07-30	A39R	Putamen	Control	NA	F	32	8		190807_zQ175_snRNA-B9	2019-08-07	Striatum	zQ175+	M	6mo
190730_HD_snRNA-A12	2019-07-30	A47L	Caudate	Control	NA	F	77	9		190807_zQ175_snRNA-B10	2019-08-07	Striatum	zQ175+	M	6mo
190730_HD_snRNA-B1	2019-07-30	A47L	Putamen	Control	NA	F	77	9		190807_zQ175_snRNA-B11	2019-08-07	Striatum	zQ175+	M	6mo
191108_HD_5_snRNA-G10	2019-11-08	3345	Caudate	Control	NA	F	82	12.9		190912_R62_snRNA-G2	2019-09-12	Striatum	CBAxC57 WT	M	9wk
191108_HD_6_snRNA-G11	2019-11-08	4621	Caudate	Control	NA	F	83	17.6		190912_R62_snRNA-G3	2019-09-12	Striatum	CBAxC57 WT	M	9wk
191108_HD_7_snRNA-G12	2019-11-08	4294	Caudate	Control	NA	M	80	19.2		190912_R62_snRNA-G4	2019-09-12	Striatum	CBAxC57 WT	M	9wk
191108_HD_8_snRNA-H1	2019-11-08	4294	Putamen	Control	NA	M	80	19.2		190912_R62_snRNA-G5	2019-09-12	Striatum	CBAxC57 WT	M	9wk
210407_HDg1_snRNA-A7	2021-04-07	S18409	Caudate	HD	1	M	75	5.68		190912_R62_snRNA-G6	2019-09-12	Striatum	R6/2	M	9wk
210407_HDg1_snRNA-A8	2021-04-07	S18409	Putamen	HD	1	M	75	5.68		190912_R62_snRNA-G7	2019-09-12	Striatum	R6/2	M	9wk
										190912_R62_snRNA-G8	2019-09-12	Striatum	R6/2	M	9wk
										190913_R62_snRNA-G9	2019-09-13	Striatum	CBAxC57 WT	M	9wk
										190913_R62_snRNA-G10	2019-09-13	Striatum	CBAxC57 WT	M	9wk
										190913_R62_snRNA-G11	2019-09-13	Striatum	CBAxC57 WT	M	9wk
										190913_R62_snRNA-G12	2019-09-13	Striatum	CBAxC57 WT	M	9wk
										190913_R62_snRNA-H1	2019-09-13	Striatum	R6/2	M	9wk
										190913_R62_snRNA-H2	2019-09-13	Striatum	R6/2	M	9wk
										190913_R62_snRNA-H3	2019-09-13	Striatum	R6/2	M	9wk
										190913_R62_snRNA-H4	2019-09-13	Striatum	R6/2	M	9wk

### Sheet: Curated markers
Strio from Banghart, Neuron 2015	Strio from Smith et al. Neuron	Strio from Meletis Cell reports	Strio from Pdyn-TRAP RNAseq with Myriam 2016	Strio changed in both P172 and AT1 Line F FACS vs nonFACS	Strio from our P172 FACS v CDGI matrix FACS	Strio_v_Matrix_HighStrio_HighFC	Strio_v_Matrix_HighStrio_HighFCHighExp	Strio from literature searches (Crittenden & Graybiel Frontiers Review, 2011)	Differential in presumed strios cluster 13 vs. rest of striatum Saunders et al. Dropviz (changed parameters t Fold ratio 1.5, P<10E-30, min reads in target and rest of striatum comparison = 1)	Differential in presumed strios cluster 10-2 vs. rest of striatum Saunders et al. Dropviz (changed parameters t Fold ratio 1.5, P<10E-30, min reads in target and rest of striatum comparison = 1)	Differential in presumed strios cluster 11-2 vs. rest of striatum Saunders et al. Dropviz (changed parameters t Fold ratio 1.5, P<10E-10, min reads in target and rest of striatum comparison = 1)	Matrix from literature searches (Crittenden & Graybiel Frontiers Review, 2011)	Matrix from Meletis	Matrix from Banghart	Matrix from Strio_v_Matrix_HighMatrix our P172 v CDGI matrix FACS	wt_v_ko_UpWT Jill FACS	wt_v_ko_UpKO Jill FACS	ptomic	Matrix from Sebastian's plot of genes from columns A-J followed by Jill's evaluation by gazing	S in D1/D2 and M in the other
Adora2a	egr1	asic4	2310022B05Rik	4632428N05Rik	2810459M11Rik	logfc3_adp0.01	logfc3_adp0.01_strioAv5plus	ADORA2A	1110032F04Rik	2010111I01Rik	4930452B06Rik	ACHE	Epha4	PPE	logfc1.5_adp0.01	adp<0.2	adp<0.2	Agtr1a	Adcy1	Asic2
dlg3	gad2	at1	2900052N01Rik	Aif1	Acsbg1	Wnt3	Apoe	BCL2	3110035E14Rik	3632451O06Rik	9230009I02Rik	CALB1	Sgk1		Cdh4	Lsr	Trmt1	Alk	Adgrd1	Otof
Drd2	kcnip2	atp2b4	ADAM22	AK171116,Laptm5	Adamts4	Btbd17	Bcan	CALB2	4930452B06Rik	9230009I02Rik	A830012C17Rik	CDH8	Sv2b		Tiam1	Cct4	Idh3g	Areg	Bicc1
oprm1	nnatt	Crhr1	AK171116,Laptm5	Alox5ap	Adcy8	Sox9	Slc1a2	CHRM1	Adarb2	Areg	Bach2	CDK5			Shpk	Tmem184b	Akap8l	Asb2	Bmp1
Pdyn	nr4a1	khdrbs3	AK195683,Mbp	Ang	Adhfe1	Il12rb1	Slc1a3	CXCR4	Agtr1a	Armcx6	Bcat1	CHAT			Pou2f2	Cd34	Arrdc2	Bach2	Brinp3
	ntrk3	Kremen1	Aldoc	Ascl1	Agpat4	Apoe	Elovl1	DDC	Alk	Asb11	Camk1g	CHRM1			Fam163b	Anxa6	Ier3	Cacng5	Cacng1
	pdyn	Lrpprc	Ankrd43	Atp6c2,Atp6v1c2	Aldh1l1	Bcan	Adamts4	DLX5	Amn	Asb2	Cartpt	CNR1			Wnt2	Fabp7	9330159F19Rik	Car10	Casq2
	phactr1	Lypd1	Apod	Beta-s	Aldoc	Hapln2	Cnp	DRD1	Asic2	Baalc	Clic6	EBF1			Steap4	Cobl	Stxbp2	Casz1	Cd72
		Mfge8	Apoe	C1qa	Anln	Slc25a18	Slc38a3	DRD4	AW551984	Bach2	Crhr1	EPHA4			Stc1	Wdr82	Arid3b	Cdh18	Cdh4
		nnat	Aqp4	C1qb	Apod	Slc1a2	Tppp3	EGR1	Bach2	Bank1	Csgalnact1	HTR2A			Nts	Galnt10	Eps15l1	Chd7	Cdh7
		nr4a1	Arhgef10,mKIAA0294	C1qc	Apoe	Slc1a3	Ptgds	EPHA7	BC048546	Cacng5	Dctd	HTR4			Nav3	Rflnb	Nsmf	Clstn2	Chat
		Pde1c	Aspa	Capn3	Aqp4	Elovl1	Aldoc	FAM131B	Bok	Car10	Dusp5	NOS1			Sgcd	2210016F16Rik	Kif5b	Col25a1	Chia1
		pdyn	Atp1b2	Casp8	Arhgef10	Adamts4	Sema6a	FOXP2	C1ql3	Cck	E530001K10Rik	PENK			Fam84a	Lmf2	Rbm25	Crhr1	Chrm2
		ptpro3	Bahcc1,KIAA1447	Ccl4,ScyA4	Arsg	Itih3	Ntsr2	GAD2	Cacng5	Cdh18	Foxo6	RASGRP2			Cacng1	Cdkn1a	Med13l	Erbb4	Chrm3
		rab3b	Bcor,mKIAA1575	Ccl6	Aspa	Cnp	Wscd1	GDNF	Cadps2	Cdh22	Ikzf3	S100A6			Id4	Lipa	Dalrd3	Htr2a	Clec12a
		spon1	Car10	Ccr5	Bcan	Slc38a3	Sema4d	GNAL	Calb2	Cntnap3	Irf8	SLC17A6			Cartpt	Arl3	Sgk1	Htr7	Cntnap2
		Tac1	Cd33	Cd33	Bcas1	Bcas1	Enpp2	GRIA1	Car10	Col25a1	Llgl2	SOD2			Fst	Gsto1	Clk4	Khdrbs3	Cntnap5a
		Tshz1	Cdo1	Cd74	Bfsp2	Tppp3	Apod	GRIK4	Cartpt	Dusp5	Lor	SST			Slc35f4	Gfra1	Adcy1	Kremen1	Col6a4
			Cdr1	Cd83	Btbd17	Entpd2	Agpat4	HTR2A	Casz1	E530001K10Rik	Myo3b	TH			4930451G09Rik	Pdia4	Asic2	Luzp2	Csf1r
			Cldn11	Crybb1	C1ql1	Ptgds	Efhd1	HTR2C	Cck	Fhl2	Peg10				Setd4	Mob4	Luc7l3	Lypd1	Dkk2
			Clic4	Csf1r	Car14	Cyp2j9	Tmem163	HTT	Cdh22	Gm2694	Plce1				Pi16	Ppp6c	Per1	Myo3b	Edil3
			Cyp2d22	Cth	Car2	Aldoc	Gpr37l1	ITPR1	Clstn2	Ikzf3	Plcxd3				Grm8	Tspan18	Srsf5	Nnat	Epha4
			Ddah1	Ctss	Cbs	Sgk2	Cdk18	KCNIP1	Col11a1	Irf8	Sema5b				Htr7	Anxa5	Nr1d2	Nrg3	Fam163b
			Del1,Edil3	Cx3cr1	Cdh20	Erbb3	Ermn	KCNIP2	Col25a1	Islr2	Skap2				Cdh7	Tm4sf1	Bmp1	Oprm1	Fam234a
			Dner	Dock2	Cdk18	Tlcd1	Gatm	LSAMP	Cpne7	Kremen1	Svil				Htr4	Casq2	Pabpn1	Pcdh15	Gfra1
			Drd2	Fabp7	Chst8	Sema6a	Mal	MAP2	Crhr1	Llgl2	Unc5c				Olfm3	Nol6	Hdac7	Pde1a	Glis3
			Enpp6	Fcer1g	Cldn10	Nr2e1	Car2	MARCH6	Dlk2	Mrap2	Unc5d				Npy2r	Pef1	Abcc5	Plcxd3	Gpld1
			Fam107a	Fcgr3	Cldn11	Lgr5	Nkain4	Multiple PLC betas	E530001K10Rik	Myo3b	Upb1				Dkk2	Dtx1	Sfi1	Ptpn3	Gpr26
			Gjb6	Fcrls	Cldn14	Ddc	Tspan2	NETO1	Efr3a	Nlrp10	Yap1				Ptgfr	Slc16a1	Fgd2	Sema5b	Grik4
			Gjc3	Fermt3	Cmtm5	Nipal4	F3	NNAT	Epb4.1l4b	Nrg3					Calb1	Pphln1	Fkbp5	Spon1	Grm8
			Gm3168	Fes	Cnp	Ntsr2	Slc44a1	NPY2R	F730043M19Rik	Pcsk9					Cd72	Ubac1	Huwe1		Gstm6
			Gpr37	Fgd2	Col11a2	Arsg	Mfsd2a	NR4A1	Fbxl21	Pdzrn3					Tnfrsf4	Prss56	Tspan4		Htr4
			Gpr6	Gdpd2	Creb5	Id2	Padi2	NT5E	Foxo6	Pkp2					Abcc9	Scd1	Clk1		Id4
			Gse1	Golm1	Cyp2d22	Grin2c	Tsc22d4	NTRK3	Galnt9	Plcxd3					Fgf3	Fig4	Pfkfb2		Itgb8
			Gstm1	Gpr183	Cyp2j12	Itgb4	Slc7a10	OPRM1	Gfra2	Rapsn					Gpr83	Igfbp2	Phactr3		Kcnq3
			Hapln4	Gpr34	Cyp2j9	Aspa	Plekhb1	PBX3	Gm5607	Rnd1					Crabp1	Cpeb3	Ttc14		Lgi3
			Hba-a2	Havcr2	Cyp4f15	Wscd1	Fgfr2	PCDH10	Gm9866	Sel1l3					Nt5e	Trim62	Thbs3		Lhfpl2
			Hepacam	Hba-a2	Dbx2	Gfap	Plp1	PCP4L1	Gng4	Sema5b					Col6a4	Gpr20	Pnisr		Lrp1b
			Heyl	Hck	Ddah1	Npas3	Mt2	PDYN	Gpr149	Slitrk1					Brinp3	Fbxo46	Urod		Lrrn1
			Hipk2	Hexb	Ddc	Sema4d	Pllp	PHACTR1	Gpr39	Spint1					Tcfl5	Lmcd1	Srrm1		Nkain3
			Igf2	Hist1h1b	Efhd1	Elovl7	Acsbg1	PIK3R1	Htr7	Vipr1					St6galnac5	Lyz2	Per3		Nos1
			Igfbp5	Hist1h2ah	Efs	Fam107a	Mobp	PLCG1 or PLCG2?	Ipcef1						Vstm2b		Miip		Npy5r
			Kalrn	Hist1h2ap	Elovl1	Gpc5	Trf	PNOC	Kcnip1						Cntnap2		Ccnl2		Nt5e
			Kdm6b	Hist1h3i	Elovl7	Cldn10	Ugt8a	PPP1R1B	Kcnj3						Wfs1		Pcdh7		Pcdh7
			Lhx6	Hist2h2ab	Emilin2	Efs	Sox10	RASGRP1	Kcnt2						Gpr26		Kdm5a		Pdia4
			Lrch3	Hpgds	Enpp2	Adcy8	S100b	RELN	Klhdc8a						Dlk1		Polr3e		Pfkfb2
			Ly86	Il10ra	Enpp6	Wnt7b	Fa2h	SCG2	Matn2						Ptchd4		Tsc22d3		Plce1
			mKIAA0569,Zeb2	Il1a	Entpd2	Enpp2	Lgi3	SLC6A4	Mdfic						Npy5r		Mon2		Prr16
			Mn1	Il1b	Erbb3	Apod	Ttyh2	SRM	Nedd9						Adgrd1		Ankrd12		Ptchd4
			Neat1,AK197973,AK148054	Irf5	Ermn	Agpat4	Mlc1	TAF1	Nlrp10						Slitrk6		Rab24		Ptprd
			Nefl	Itgam	Eva1a	Cbs	Mag		Nog						Chrm3		Lsm7		Rasgrp2
			P2ry12	Itgb2	Evi2a	Emilin2	Tspan15		Nptx1						Lrp1b		Leng8		Rflnb
			P2ry13	Klhl6	F3	Col11a2	Enpp6		Nrip2						Crh		Zcchc7		S100a6
			PCDHX,Pcdh11x	Lair1	Fa2h	Aqp4	Car14		Nrip3						Sstr5		Rsrp1		Sema4d
			Pde1a	Lcp1	Fam107a	Sall3	Lpar1		Nxph4						Rgs14		Zc3h7a		Sema6a
			Pde1c	Lpcat2	Fam189a2	Megf10	Gpr37		Otof						Clec12a		Cep250		Serinc5
			Pdyn	Ly86	Fbxo36	Il33	Cmtm5		Pcdh8						Wdr86		Metap1d		Sgk1
			Phgdh	Lyn	Fgfr2	Gldc	Nkx6-2		Plcxd2						Alk		Snhg11		Shroom3
			Plekhh1	Mapkapk3	Fgfr3	Pde8a	Shisa4		Plcxd3						Nkain3		Dok7		Slc24a2
			Plp1	mFLJ00017,Cyth4	Foxj1	Adhfe1	Gjc2		Plekha7						Kcnq3		Amigo2		Slc25a18
			Pls1	Mpeg1	Gal3st1	2810459M11Rik	S1pr5		Ppm1e						Synpr		Prex2		Slc29a3
			Prelp	Nostrin	Galnt6	Efhd1	S1pr1		Ptpn3						otof		Mical3		Slc35f4
			Prkch	Olfml3	Garem2	Tmem163	Pigz		Rgs16						Chia1		Pcdh15		Slc9a9
			Prr12	P2ry12	Gatm	Gpr37l1	Olig1		Rwdd2a						Il2rb		Mat2a		Slco2b1
			Psd2	P2ry13	Gfap	Slc45a3	Hepacam		Scn5a						Gstm6		Ddx17		Snhg11
			Qk	P2ry6,AK008496	Gja1	Cdk18	Gjb1		Sema5a						Cntnap5a		Zzef1		Sox9
			Rassf2	Parvg	Gjb1	Prkcq	Tprn		Sema5b						Prr16		Tmem191c		Sp9
			Rgl1	Pik3ap1,AK087295	Gjb6	Ermn	Gal3st1		Sez6l						Myh7b		Dbp		Sphkap
			Rorb	Pld4	Gjc2	Gatm	Opalin		Shisa8						Gm10800		Ppox		Ssc5d
			Rprml	Ptpn6	Gjc3	Rassf2	Tmem125		Slitrk1						Gm14412		Zbtb16		Stc1
			S100b	Rab3il1	Gldc	Hdc	Gja1		Sphkap						Pou3f1		Aup1		Sv2b
			Scd1	Rgs1	Gm15440	Mal	Gm15440		Stac2								Tia1		Synpr
			Scd2	Rps6ka1	Gpc5	Car2	Gpr17		Syt13								Lime1		Tcfl5
			Sepp1	Samsn1	Gpr17	Nkain4	Phgdh		Tac2										Thbs3
			Slc10a4	Selplg	Gpr37	Tspan2	Fgfr3		Thsd7b										Tiam1
			Slc12a2	Sfpi1	Gpr37l1	Prss12	Pla2g16		Tmem178										Tnfrsf4
			Slc24a2	Ship,Inpp5d	Grin2c	F3	Tmem88b		Tmtc4										Ugt8a
			Slc5a7	Siglech	Hapln2	Ddah1	Rhog		Tnnt1										Vstm2b
			Slc6a11	Slc15a3	Hdc	Slc44a1	S100a16		Tox										Wnt2
			Snap23	Slc2a5	Hepacam	Mfsd2a	Mog		Trpm3
			Sp9	Slc38a5	Hhatl	Padi2			Tunar
			Spag7	Slco1a4	Hhip	Pdgfra			Unc5d
			Tmem229a	Slco2b1	Hipk2	Shroom3			Vwc2l
			Tnrc18	Sqrdl	Id2	Lfng
			Trf	Srgn	Il12rb1	Tsc22d4
			Triobp	Tbxas1	Il33	Aldh1l1
			Tst	Tlr7	Itgb4	Slc6a11
			Utp23	Tmem119	Itih3	Timp4
			Vcam1	Tnf	Kcnj10	Slc7a10
			Wfs1	Tnfaip3	Kcnj16	Plekhb1
			Yeats2	Tnfaip8l2	Klk6	Fgfr2
			Zac1,Plagl1	Trem2	Kndc1	Plxnb3
			Zbtb34	Tyrobp	Lfng	Plp1
				Unc93b1	Lgi3	Scrg1
					Lgi4	Mt2
					Lgr5	Pllp
					logfc3_adp0.01	Acsbg1
					Lpar1	Mobp
					Mag	Hhatl
					Mal	Trf
					Megf10	Bfsp2
					Mfsd2a	Ugt8a
					Mlc1	Sox10
					Mobp	S100b
					Mog	Fa2h
					Mt2	Lgi3
					Myrf	St18
					Ninj2	Foxj1
					Nipal4	Trim59
					Nkain4	Scara3
					Nkx6-2	Ttyh2
					Npas3	Eva1a
					Nr2e1	Ppp1r32
					Ntsr2	Mlc1
					Olfml1	Myrf
					Olig1	Lgi4
					Olig2	Mag
					Opalin	Anln
					Padi2	Pnpla7
					Pde8a	Slc39a12
					Pdgfra	Tspan15
					Phgdh	Galnt6
					Phldb1	Cldn11
					Pigz	Enpp6
					Pla2g16	Car14
					Plekhb1	Lpar1
					Plekhg1	Rlbp1
					Plekhh1	Olig2
					Pllp	Gpr37
					Plp1	Rhou
					Plxnb3	Gjb6
					Pnpla7	Sema3d
					Ppp1r32	Plekhg1
					Prkcq	Cmtm5
					Prr18	Nkx6-2
					Prss12	Ninj2
					Ptgds	Shisa4
					Qk	Tmem108
					Rab7b	Smco3
					Rassf2	Gjc2
					Rhog	Zfp536
					Rhou	Garem2
					Rlbp1	Kcnj10
					S100a16	Serpinb1a
					S100b	S1pr5
					S1pr1	S1pr1
					S1pr5	C1ql1
					Sall3	Dbx2
					Scara3	Pigz
					Scrg1	Olig1
					Sema3d	Hepacam
					Sema4d	Cldn14
					Sema6a	Gjb1
					Serpinb1a	Tmem229a
					Sgk2	Phldb1
					Shisa4	Tprn
					Shroom3	Gal3st1
					Slc14a1	Klk6
					Slc1a2	Opalin
					Slc1a3	Cdh20
					Slc25a18	Tmem125
					Slc38a3	Gja1
					Slc39a12	Olfml1
					Slc44a1	Gm15440
					Slc45a3	Kcnj16
					Slc6a11	Gpr17
					Slc7a10	Rab7b
					Smco3	Creb5
					Sox10	Phgdh
					Sox21	Tnfaip6
					Sox9	Fgfr3
					St18	Prr18
					Timp4	Gjc3
					Tlcd1	Slc14a1
					Tmem108	Chst8
					Tmem125	Pla2g16
					Tmem163	Plekhh1
					Tmem229a	Hipk2
					Tmem88b	Sox21
					Tnfaip6	Cyp2d22
					Tppp3	Qk
					Tprn	Hhip
					Trf	Kndc1
					Trim59	Arhgef10
					Tsc22d4	Fam189a2
					Tspan15	Cyp4f15
					Tspan2	Fbxo36
					Ttyh2	Tmem88b
					Ugt8a	Rhog
					Wnt3	S100a16
					Wnt7b	Mog
					Wscd1	Evi2a
					Zfp536	Cyp2j12

### Sheet: O-D2 markers
In O-D2 abs(log2FC) > 0.1; p < 1e-05	In all othe cell types abs(log2FC) < 0.1; p > 0.001
BL6_Control	CBA_Control	Human_Control	zQ175_HD	R62_HD
Rpe	Ap1s3	OTUD3	Tmem131	Ube4b
Ap1s3	Atg16l1	MTF2	Dennd1b	Ddx10
Wdfy1	Zmat3	KCNA2	Stam2	Pik3r4
Sertad4	Htr1d	ITGB1BP1	Galnt13	Eml5
Zc3h15	Vamp9	ALS2	Scn3a	Sp4
Ckmt1	Ap2a1	MREG	Gm14308	Mpv17l
Gm21954	Cpt1c	MCHR2	Dcun1d1	8030462N17Rik
Tex10	Lonrf1	HACE1	AU040320
Slc46a2	Trim17	CAVIN4	Zmym6
Adgrb2	Cntnap1	ALG1	Slc9a1
Htr1d	Tnk2	GTF3C1	Htr1d
Vps33a	Heatr5b	MPHOSPH6	Ube4b
Tyw1	Csnk1g3	CPNE7	Clock
Lonrf1	Dlg3	ZMYND8	Vps33a
Clpx		KCNG1	Dera
Mettl1		MAGEC3	Efl1
Trim17		SLITRK4	Gtf3c1
Rnf227			Def8
Myt1l			Ppan
Exd2			Ccdc84
Grk6			Paqr9
Arc			Lrrc20
Cfp			Upb1
Dlg3			Nsf
Tceal5			Nol10
			Eipr1
			Lyst
			Fbxl21
			Gzmk
			Ccdc66
			Mapk8
			Cpne6
			Pinx1
			Kalrn
			Hspbap1
			Usf3
			Hlcs
			Ccdc112
			Fra10ac1
			Drp2
